# Genome-wide analysis of Respiratory burst oxidase homolog (*Rboh*) genes in *Aquilaria* species and its association with agarwood formation

**DOI:** 10.1101/2023.05.08.539809

**Authors:** Khaleda Begum, Ankur Das, Raja Ahmed, Suraiya Akhtar, Ram Kulkarni, Sofia Banu

**Affiliations:** Department of Bioengineering and Technology, Gauhati University, Guwahati, Assam, India, 781014; Symbiosis School of Biological Sciences, Symbiosis International (Deemed University), Lavale, Pune, India

**Keywords:** *Aquilaria*, *Rboh*, ROS, H_2_O_2_, qRT-PCR

## Abstract

Respiratory burst oxidase homolog (*Rboh*), generate reactive oxygen species (ROS) to maintain normal growth and pathogen induced defence responses in plants. In *Aquilaria* plants, wounding and fungal invasion results in the biosynthesis of secondary metabolites as a defence response which with due course develop into agarwood. During pathogen invasion, *Aquilaria* tree accumulate ROS species through the action of Rboh enzymes. Although in agarwood formation role of Rboh gene family has been implicated, an comprehensives study on *Rboh* gene family and information of its role during agarwood formation in missing. In this study, seven *Rboh* genes were identified from the genomes of two *Aquilaria* species viz., *Aquilaria agallocha* and *Aquilaria sinensis* and phylogenetically classified into five groups.

Stress response, hormone regulation, and development related regulatory elements were identified in the promoter regions. The protein sequences comprised of four conserved domains, an EF-hand domain, and a transmembrane region which they probably utilise for MAPK signaling, plant-pathogen interaction and plant hormone signal transduction pathways. Expression analyses revealed that among the seven members, *AaRbohA* and *AaRhobC* were involved in generation of ROS species, and also probably play role in agarwood formation. These findings provide valuable information regarding the Rboh members of *A. agallocha* which can be further used for functional analyses for in-depth understanding of ROS mediated signalling and regulation of agarwood formation.

**Graphical abstract:** 
