## Supplementary material for "Genome-wide analysis of Respiratory burst oxidase homolog (*Rboh*) genes in *Aquilaria* species and its association with agarwood formation": Supplentary file 1: Gene-specific primers for qRT-PCR analysis used in this study

### Sheet: primer list
Supplentary file 1: Gene-specific primers for qRT-PCR analysis used in this study
Scafold name	Genes name	Primer code	Primer sequence (5'-3')	Primer length(bp)
Aq_ag.00g717410.m01.CDS	AaRbohA	AaRbohA-F	GTCCATTCTTCTCAGCAACAGT	22
		AaRbohA-R	CGTCTAAACCATCTTGTCGC	20
Aq_ag.00g547900.m01.CDS	AaRbohB	AaRbohB-F	GCTTCCAAGAACCAGATTTG	20
		AaRbohB-R	GCTCTGGTCTGTCATTTGC	19
Aq_ag.00g525280.m01.CDS	AaRbohD	AaRbohD-F	CGCCAAGTCTACAAGAAGATAG	22
		AaRbohD-R	GAAGTCGGAAGATAACTGCC	20
Aq_ag.00g347850.m01.CDS	AaRbohJ	AaRbohJ-F	CTATCGGAGGAGGAGGTAAAG	21
		AaRbohJ-R	CTCATTAGAGGCTACCATTCCC	22
Aq_ag.00g432210.m01.CDS	AaRbohC	AaRbohC-F	GTGGAAGGAGTTACGGGAATC	21
		AaRbohC-R	GAGATGGTGAGAGTACCAGAAG	21
Aq_ag.00g867150.m01.CDS	AaRbohF	AaRbohF-F	CGAGCTGTAAGATCAGGTCTC	21
		AaRbohF-R	CTCTTGGTCCAGAAGTTAGGG	21
Aq_ag.00g881540.m01.CDS	AaRbohE	AaRbohE-F	GACTAGGAATTGGAGCTACCC	21
		AaRbohE-R	GTGTCAGACTTGATCCTGGAG	21
