## Supplementary material for "Genome-wide analysis of Respiratory burst oxidase homolog (*Rboh*) genes in *Aquilaria* species and its association with agarwood formation": Supplentary file 4: Orthologous gene pairs

### Sheet: orthologous pairs
Supplinatary file 4: Orthologous gene pairs
Orthologous pairs of Aquilaria agallocha and Aquilaria sinensis
Sl no	Scafold ID	AaRboh	chromosomeID	A.sinensis gene ID
1	KK899008.1	AaRbohE	Chr04	evm.model.Scaffold5.454
2	KK899008.1	AaRbohE	Chr04	evm.model.Scaffold43.50
3	KK900079.1	AaRbohF	Chr04	evm.model.Scaffold52.57
4	KK900302.1	AaRbohB	Chr06	evm.model.Scaffold4.355
5	KK899913.1	AaRbohA	Chr02	evm.model.Scaffold3.217
Orthologous pairs of Aquilaria agallocha and Arabidopsis thaliana
Sl no	Scafold ID	AaRboh	chromosomeID	A.thaliana gene ID
1	KK899913.1	AaRbohA	1	AT1G64060.1
2	KK899295.1	AaRbohC	5	AT5G51060.1
Orthologous gene pairs of Aquilaria agallocha and Solanum tuberosum
Sl no	Scafold ID	AaRboh	chromosomeID	S.tuberosum gene ID
1	KK899008.1	AaRbohE	7	PGSC0003DMT400035268
Orthologous pairs of Aquilaria sinensis and Arabidopsis thaliana
Sl no	Scafold ID	AsRboh	chromosomeID	A.thaliana gene ID
1	evm.model.Scaffold53.16	AsRbohC2	5	AT5G51060.1
2	evm.model.Scaffold53.16	AsRbohC2	5	AT5G07390.1
Orthologous gene pairs of Aquilaria sinensis and Solanum tuberosum
Sl no	Scafold ID	AsRboh	chromosomeID	S.tuberosum gene ID
1	KK899008.1	AsRbohC2	3	PGSC0003DMT400035268
