## Supplementary material for "Genome-wide analysis of Respiratory burst oxidase homolog (*Rboh*) genes in *Aquilaria* species and its association with agarwood formation": Supplentary file 5: Duplicated gene pair

### Sheet: Duplication study
Supplimentary file 5(A): Duplicated gene pair
Gene 1	Gene 2	% identity	Coverage %	Gene 1 Chr ID	Scafold Id	Start	End	Scafold ID	Gene 2 Chr ID	Start	End	Duplication
AsRbohC1	AsRbohC2	92.16	100	Chr07	evm.model.Scaffold146.33	52648308	52656837	evm.model.Scaffold53.16	ContigUN	1179685	1188148	Probably segmental
Supplimentary file 5(B): Ka/Ks value calculation
Seq_1	Seq_2	Ka	Ks	Ka/Ks	Duplication type	selection	T (MYA)
AsRbohC1	AsRbohC2	0.0106527	0.0197104	0.540461	Segmental	Purification slection	1.41598
							T = dS/2λ),
							where λ=6.96 x 10-9
