## Supplementary material for "Genome-wide analysis of Respiratory burst oxidase homolog (*Rboh*) genes in *Aquilaria* species and its association with agarwood formation": Supplentary file 6: Log fold value of transcripts of AaRboh

### Sheet: Expression data
Supplimentary file 6(A): Log fold value of transcripts of AaRboh
Gene	Transcript	Agarwood 1	Agarwood 2	Agarwood 3	Healthy 1	Healthy 2	Healthy 3
AaRbohJ	Aq_ag.00g347850.m01	0	0	0	0	0	0
AaRbohC	Aq_ag.00g432210.m01	2.97591	2.85797	2.86084	1.1538	1.47385	1.52687
AaRbohD	Aq_ag.00g525280.m01	0	0.0846535	0.218071	0	0	0
AaRbohB	Aq_ag.00g547900.m01	2.94353	3.08194	3.11126	2.97144	2.90078	3.07429
AaRbohA	Aq_ag.00g717410.m01	1.10644	1.15534	1.11546	0.297672	0.642642	0.767613
AaRbohF	Aq_ag.00g867150.m01	1.55627	1.44374	1.55638	2.05759	2.16278	2.13205
AaRbohE	Aq_ag.00g881540.m01	0.381359	0.275825	0.370592	0.242778	0.478517	0.577951
Supplimentary file 6(B): Log fold value of transcripts of AsRboh
Gene	Transcript	Aril (log2(FPKM+1)	Flower (log2(FPKM+1)	FlowerBud (log2FPKM+1)	Seed (log2FPKM+1)	Leaf (log2FPKM+1)	Callus (log2FPKM+1)	Wonded stem (log2(FPKM+1)
AsRbohA	evm.model.Scaffold3.217	0.103162	3.46041	2.92888	0.524406	1.89337	5.45592	4.23684
AsRbohD	evm.model.Scaffold320.7	0.521511	1.2292	0.252908	0.0664213	0.121217	1.48917	2.75416
AsRbohB	evm.model.Scaffold4.355	0	0	0	0	0	5.99922	1.01042
AsRbohC1	evm.model.Scaffold146.33	0.543964	3.25091	1.721	1.44924	0.734595	3.38105	4.35074
AsRbohC2	evm.model.Scaffold53.16	0.379132	1.94303	1.05986	0.858741	0.141269	2.60873	2.20078
AsRBOHH	evm.model.Scaffold194.16	0	0	0	0	0	0	0
AsRBOHE	evm.model.Scaffold5.454	0	0.149255	0	0	0.298035	0	0.30172
