## Supplementary material for "Genome-wide analysis of Respiratory burst oxidase homolog (*Rboh*) genes in *Aquilaria* species and its association with agarwood formation": Supplentary file 6: Gene ontology and KEGG functional prediction of AaRboh proteins

### Sheet: Rboh biological functions
Supplimentary file 7(A): Gene ontology and KEGG functional prediction of AaRboh proteins
#term ID	term description	observed gene count	background gene count	strength	false discovery rate	matching proteins in your network (IDs)	matching proteins in your network (labels)
GO:0016045	Detection of bacterium	2	3	2.85	0.00048	3702.AT5G20480.1,3702.AT5G46330.1	EFR,At5g46330
GO:0010359	Regulation of anion channel activity	4	10	2.63	8e-08	3702.AT3G11410.1,3702.AT4G33950.1,3702.AT5G20480.1,3702.AT5G46330.1	PP2CA,OST1,EFR,At5g46330
GO:0007231	Osmosensory signaling pathway	2	5	2.63	0.00085	3702.AT1G64060.1,3702.AT5G47910.1	AaRbohA,AaRbohD
GO:1902456	Regulation of stomatal opening	3	14	2.35	3.63e-05	3702.AT1G12480.1,3702.AT4G33950.1,3702.AT5G57050.1	OZS1,OST1,ABI2
GO:0010120	Camalexin biosynthetic process	2	10	2.32	0.0024	3702.AT2G38470.1,3702.AT3G45640.1	WRKY33,MPK3
GO:0043069	Negative regulation of programmed cell death	3	17	2.27	5.8e-05	3702.AT1G64060.1,3702.AT3G06110.3,3702.AT5G47910.1	AaRbohA,MKP2,AaRbohD
GO:0060548	Negative regulation of cell death	4	28	2.18	1.98e-06	3702.AT1G64060.1,3702.AT3G06110.3,3702.AT4G39400.1,3702.AT5G47910.1	AaRbohA,MKP2,BRI1,AaRbohD
GO:0010037	Response to carbon dioxide	2	14	2.18	0.0038	3702.AT1G12480.1,3702.AT4G33950.1	OZS1,OST1
GO:0052542	Defense response by callose deposition	2	24	1.94	0.0098	3702.AT1G64060.1,3702.AT5G46330.1	AaRbohA,At5g46330
GO:0010193	Response to ozone	2	28	1.88	0.0129	3702.AT1G12480.1,3702.AT3G06110.3	OZS1,MKP2
GO:0010119	Regulation of stomatal movement	6	88	1.86	4.1e-08	3702.AT1G12480.1,3702.AT1G64060.1,3702.AT3G11410.1,3702.AT4G26080.1,3702.AT4G33950.1,3702.AT5G57050.1	OZS1,AaRbohA,PP2CA,ABI1,OST1,ABI2
GO:0033500	Carbohydrate homeostasis	2	29	1.86	0.0134	3702.AT1G64060.1,3702.AT5G47910.1	AaRbohA,AaRbohD
GO:0090333	Regulation of stomatal closure	2	31	1.83	0.0149	3702.AT1G12480.1,3702.AT4G33950.1	OZS1,OST1
GO:0009788	Negative regulation of abscisic acid-activated signaling pathway	3	48	1.82	0.00076	3702.AT3G11410.1,3702.AT4G26080.1,3702.AT5G57050.1	PP2CA,ABI1,ABI2
GO:0006469	Negative regulation of protein kinase activity	2	32	1.82	0.0157	3702.AT3G06110.3,3702.AT5G57050.1	MKP2,ABI2
GO:0002832	Negative regulation of response to biotic stimulus	2	36	1.77	0.0193	3702.AT3G06110.3,3702.AT5G66210.1	MKP2,CPK28
GO:0032102	Negative regulation of response to external stimulus	2	36	1.77	0.0193	3702.AT3G06110.3,3702.AT5G66210.1	MKP2,CPK28
GO:0009738	Abscisic acid-activated signaling pathway	10	208	1.7	2.28e-12	3702.AT1G12480.1,3702.AT1G18890.1,3702.AT1G45249.3,3702.AT1G64060.1,3702.AT1G72770.1,3702.AT3G11410.1,3702.AT3G45640.1,3702.AT4G26080.1,3702.AT4G33950.1,3702.AT5G57050.1	OZS1,CDPK1,ABF2,AaRbohA,HAB1,PP2CA,MPK3,ABI1,OST1,ABI2
GO:0002237	Response to molecule of bacterial origin	2	42	1.7	0.0245	3702.AT2G39660.1,3702.AT5G20480.1	BIK1,EFR
GO:0009646	Response to absence of light	2	45	1.67	0.0274	3702.AT4G33950.1,3702.AT4G39400.1	OST1,BRI1

### Sheet: molecular function
					Supplimentary file7(B): Gene ontology and KEGG functional prediction of AaRboh proteins
#term ID	term description	observed gene count	background gene count	strength	false discovery rate	matching proteins in your network (IDs)	matching proteins in your network (labels)
GO:0016174	NAD(P)H oxidase H2O2-forming activity	6	10	2.8	6.5e-12	3702.AT1G09090.2,3702.AT1G19230.2,3702.AT1G64060.1,3702.AT5G47910.1,3702.AT5G51060.1,3702.AT5G60010.1	AaRbohB,AaRbohE,AaRbohA,AaRbohD,AaRbohC,AaRbohJ
GO:0005509	Calcium ion binding	9	237	1.6	5.62e-10	3702.AT1G09090.2,3702.AT1G18890.1,3702.AT1G19230.2,3702.AT1G64060.1,3702.AT4G35310.1,3702.AT5G47910.1,3702.AT5G51060.1,3702.AT5G60010.1,3702.AT5G66210.1	AaRbohB,CDPK1,AaRbohE,AaRbohA,CPK5,AaRbohD,AaRbohC,AaRbohJ,CPK28
GO:0043167	Ion binding	22	5185	0.65	5.62e-10	3702.AT1G09090.2,3702.AT1G18890.1,3702.AT1G19230.2,3702.AT1G64060.1,3702.AT1G72770.1,3702.AT2G38470.1,3702.AT2G39660.1,3702.AT3G11410.1,3702.AT3G45640.1,3702.AT4G26080.1,3702.AT4G33430.2,3702.AT4G33950.1,3702.AT4G35310.1,3702.AT4G39400.1,3702.AT5G20480.1,3702.AT5G21326.1,3702.AT5G46330.1,3702.AT5G47910.1,3702.AT5G51060.1,3702.AT5G57050.1,3702.AT5G60010.1,3702.AT5G66210.1	AaRbohB,CDPK1,AaRbohE,AaRbohA,HAB1,WRKY33,BIK1,PP2CA,MPK3,ABI1,BAK1,OST1,CPK5,BRI1,EFR,CIPK26,At5g46330,AaRbohD,AaRbohC,ABI2,AaRbohJ,CPK28
GO:0140096	Catalytic activity, acting on a protein	16	1898	0.95	5.62e-10	3702.AT1G18890.1,3702.AT1G72770.1,3702.AT2G39660.1,3702.AT3G06110.3,3702.AT3G11410.1,3702.AT3G45640.1,3702.AT4G26080.1,3702.AT4G33430.2,3702.AT4G33950.1,3702.AT4G35310.1,3702.AT4G39400.1,3702.AT5G20480.1,3702.AT5G21326.1,3702.AT5G46330.1,3702.AT5G57050.1,3702.AT5G66210.1	CDPK1,HAB1,BIK1,MKP2,PP2CA,MPK3,ABI1,BAK1,OST1,CPK5,BRI1,EFR,CIPK26,At5g46330,ABI2,CPK28
GO:0005488	Binding	25	8453	0.49	1.11e-09	3702.AT1G09090.2,3702.AT1G12480.1,3702.AT1G18890.1,3702.AT1G19230.2,3702.AT1G27740.1,3702.AT1G45249.3,3702.AT1G64060.1,3702.AT1G72770.1,3702.AT2G38470.1,3702.AT2G39660.1,3702.AT3G11410.1,3702.AT3G45640.1,3702.AT4G26080.1,3702.AT4G33430.2,3702.AT4G33950.1,3702.AT4G35310.1,3702.AT4G39400.1,3702.AT5G20480.1,3702.AT5G21326.1,3702.AT5G46330.1,3702.AT5G47910.1,3702.AT5G51060.1,3702.AT5G57050.1,3702.AT5…	AaRbohB,OZS1,CDPK1,AaRbohE,RSL4,ABF2,AaRbohA,HAB1,WRKY33,BIK1,PP2CA,MPK3,ABI1,BAK1,OST1,CPK5,BRI1,EFR,CIPK26,At5g46330,AaRbohD,AaRbohC,ABI2,AaRbohJ,CPK28
GO:0004674	Protein serine/threonine kinase activity	11	718	1.21	6.97e-09	3702.AT1G18890.1,3702.AT2G39660.1,3702.AT3G45640.1,3702.AT4G33430.2,3702.AT4G33950.1,3702.AT4G35310.1,3702.AT4G39400.1,3702.AT5G20480.1,3702.AT5G21326.1,3702.AT5G46330.1,3702.AT5G66210.1	CDPK1,BIK1,MPK3,BAK1,OST1,CPK5,BRI1,EFR,CIPK26,At5g46330,CPK28
GO:0003824	Catalytic activity	22	6726	0.54	4.63e-08	3702.AT1G09090.2,3702.AT1G18890.1,3702.AT1G19230.2,3702.AT1G64060.1,3702.AT1G72770.1,3702.AT2G39660.1,3702.AT3G06110.3,3702.AT3G11410.1,3702.AT3G45640.1,3702.AT4G26080.1,3702.AT4G33430.2,3702.AT4G33950.1,3702.AT4G35310.1,3702.AT4G39400.1,3702.AT5G20480.1,3702.AT5G21326.1,3702.AT5G46330.1,3702.AT5G47910.1,3702.AT5G51060.1,3702.AT5G57050.1,3702.AT5G60010.1,3702.AT5G66210.1	AaRbohB,CDPK1,AaRbohE,AaRbohA,HAB1,BIK1,MKP2,PP2CA,MPK3,ABI1,BAK1,OST1,CPK5,BRI1,EFR,CIPK26,At5g46330,AaRbohD,AaRbohC,ABI2,AaRbohJ,CPK28
GO:0004601	Peroxidase activity	6	127	1.7	3.98e-07	3702.AT1G09090.2,3702.AT1G19230.2,3702.AT1G64060.1,3702.AT5G47910.1,3702.AT5G51060.1,3702.AT5G60010.1	AaRbohB,AaRbohE,AaRbohA,AaRbohD,AaRbohC,AaRbohJ
GO:0004721	Phosphoprotein phosphatase activity	6	152	1.62	8.77e-07	3702.AT1G72770.1,3702.AT3G06110.3,3702.AT3G11410.1,3702.AT4G26080.1,3702.AT5G57050.1,3702.AT5G66210.1	HAB1,MKP2,PP2CA,ABI1,ABI2,CPK28
GO:0004722	Protein serine/threonine phosphatase activity	5	102	1.71	5.9e-06	3702.AT1G72770.1,3702.AT3G11410.1,3702.AT4G26080.1,3702.AT5G57050.1,3702.AT5G66210.1	HAB1,PP2CA,ABI1,ABI2,CPK28
GO:0046872	Metal ion binding	14	3023	0.69	1.17e-05	3702.AT1G09090.2,3702.AT1G18890.1,3702.AT1G19230.2,3702.AT1G64060.1,3702.AT1G72770.1,3702.AT2G38470.1,3702.AT3G11410.1,3702.AT4G26080.1,3702.AT4G35310.1,3702.AT5G47910.1,3702.AT5G51060.1,3702.AT5G57050.1,3702.AT5G60010.1,3702.AT5G66210.1	AaRbohB,CDPK1,AaRbohE,AaRbohA,HAB1,WRKY33,PP2CA,ABI1,CPK5,AaRbohD,AaRbohC,ABI2,AaRbohJ,CPK28
GO:0009931	Calcium-dependent protein serine/threonine kinase activity	4	46	1.96	1.42e-05	3702.AT1G18890.1,3702.AT4G33950.1,3702.AT4G35310.1,3702.AT5G66210.1	CDPK1,OST1,CPK5,CPK28
GO:0005524	ATP binding	11	1964	0.77	6.16e-05	3702.AT1G18890.1,3702.AT2G39660.1,3702.AT3G45640.1,3702.AT4G33430.2,3702.AT4G33950.1,3702.AT4G35310.1,3702.AT4G39400.1,3702.AT5G20480.1,3702.AT5G21326.1,3702.AT5G46330.1,3702.AT5G66210.1	CDPK1,BIK1,MPK3,BAK1,OST1,CPK5,BRI1,EFR,CIPK26,At5g46330,CPK28
GO:0004724	Magnesium-dependent protein serine/threonine phosphatase activity	4	75	1.75	6.99e-05	3702.AT1G72770.1,3702.AT3G11410.1,3702.AT4G26080.1,3702.AT5G57050.1	HAB1,PP2CA,ABI1,ABI2
GO:0005515	Protein binding	11	1997	0.76	6.99e-05	3702.AT1G12480.1,3702.AT1G18890.1,3702.AT1G27740.1,3702.AT3G11410.1,3702.AT4G26080.1,3702.AT4G33430.2,3702.AT4G33950.1,3702.AT4G35310.1,3702.AT4G39400.1,3702.AT5G46330.1,3702.AT5G66210.1	OZS1,CDPK1,RSL4,PP2CA,ABI1,BAK1,OST1,CPK5,BRI1,At5g46330,CPK28
GO:0019199	Transmembrane receptor protein kinase activity	4	148	1.45	0.0007	3702.AT4G33430.2,3702.AT4G39400.1,3702.AT5G20480.1,3702.AT5G46330.1	BAK1,BRI1,EFR,At5g46330
GO:0019901	Protein kinase binding	3	73	1.64	0.0025	3702.AT1G12480.1,3702.AT3G11410.1,3702.AT4G26080.1	OZS1,PP2CA,ABI1
GO:0019903	Protein phosphatase binding	2	10	2.32	0.0028	3702.AT1G12480.1,3702.AT4G33950.1	OZS1,OST1
GO:0004714	Transmembrane receptor protein tyrosine kinase activity	2	14	2.18	0.0046	3702.AT4G33430.2,3702.AT4G39400.1	BAK1,BRI1
GO:1901363	Heterocyclic compound binding	14	5413	0.44	0.0051	3702.AT1G18890.1,3702.AT1G27740.1,3702.AT1G45249.3,3702.AT2G38470.1,3702.AT2G39660.1,3702.AT3G45640.1,3702.AT4G33430.2,3702.AT4G33950.1,3702.AT4G35310.1,3702.AT4G39400.1,3702.AT5G20480.1,3702.AT5G21326.1,3702.AT5G46330.1,3702.AT5G66210.1	CDPK1,RSL4,ABF2,WRKY33,BIK1,MPK3,BAK1,OST1,CPK5,BRI1,EFR,CIPK26,At5g46330,CPK28
GO:0097159	Organic cyclic compound binding	14	5434	0.43	0.0052	3702.AT1G18890.1,3702.AT1G27740.1,3702.AT1G45249.3,3702.AT2G38470.1,3702.AT2G39660.1,3702.AT3G45640.1,3702.AT4G33430.2,3702.AT4G33950.1,3702.AT4G35310.1,3702.AT4G39400.1,3702.AT5G20480.1,3702.AT5G21326.1,3702.AT5G46330.1,3702.AT5G66210.1	CDPK1,RSL4,ABF2,WRKY33,BIK1,MPK3,BAK1,OST1,CPK5,BRI1,EFR,CIPK26,At5g46330,CPK28

### Sheet: cellular function
Supplimentary file7(C): Gene ontology and KEGG functional prediction of AaRboh proteins
#term ID	term description	observed gene count	background gene count	strength	false discovery rate	matching proteins in your network (IDs)	matching proteins in your network (labels)
GO:0005886	Plasma membrane	19	2757	0.86	3.15e-11	3702.AT1G09090.2,3702.AT1G12480.1,3702.AT1G18890.1,3702.AT1G19230.2,3702.AT1G64060.1,3702.AT2G39660.1,3702.AT3G06110.3,3702.AT4G26080.1,3702.AT4G33430.2,3702.AT4G33950.1,3702.AT4G35310.1,3702.AT4G39400.1,3702.AT5G20480.1,3702.AT5G21326.1,3702.AT5G46330.1,3702.AT5G47910.1,3702.AT5G51060.1,3702.AT5G60010.1,3702.AT5G66210.1	AaRbohB,OZS1,CDPK1,AaRbohE,AaRbohA,BIK1,MKP2,ABI1,BAK1,OST1,CPK5,BRI1,EFR,CIPK26,At5g46330,AaRbohD,AaRbohC,AaRbohJ,CPK28
GO:0071944	Cell periphery	20	3265	0.81	3.15e-11	3702.AT1G09090.2,3702.AT1G12480.1,3702.AT1G18890.1,3702.AT1G19230.2,3702.AT1G64060.1,3702.AT2G39660.1,3702.AT3G06110.3,3702.AT3G45640.1,3702.AT4G26080.1,3702.AT4G33430.2,3702.AT4G33950.1,3702.AT4G35310.1,3702.AT4G39400.1,3702.AT5G20480.1,3702.AT5G21326.1,3702.AT5G46330.1,3702.AT5G47910.1,3702.AT5G51060.1,3702.AT5G60010.1,3702.AT5G66210.1	AaRbohB,OZS1,CDPK1,AaRbohE,AaRbohA,BIK1,MKP2,MPK3,ABI1,BAK1,OST1,CPK5,BRI1,EFR,CIPK26,At5g46330,AaRbohD,AaRbohC,AaRbohJ,CPK28
GO:0110165	Cellular anatomical entity	26	13776	0.3	3.82e-06	3702.AT1G09090.2,3702.AT1G12480.1,3702.AT1G18890.1,3702.AT1G19230.2,3702.AT1G27740.1,3702.AT1G45249.3,3702.AT1G64060.1,3702.AT1G72770.1,3702.AT2G38470.1,3702.AT2G39660.1,3702.AT3G06110.3,3702.AT3G11410.1,3702.AT3G45640.1,3702.AT4G26080.1,3702.AT4G33430.2,3702.AT4G33950.1,3702.AT4G35310.1,3702.AT4G39400.1,3702.AT5G20480.1,3702.AT5G21326.1,3702.AT5G46330.1,3702.AT5G47910.1,3702.AT5G51060.1,3702.AT5…	AaRbohB,OZS1,CDPK1,AaRbohE,RSL4,ABF2,AaRbohA,HAB1,WRKY33,BIK1,MKP2,PP2CA,MPK3,ABI1,BAK1,OST1,CPK5,BRI1,EFR,CIPK26,At5g46330,AaRbohD,AaRbohC,ABI2,AaRbohJ,CPK28
GO:0005634	Nucleus	15	4669	0.53	0.00056	3702.AT1G18890.1,3702.AT1G27740.1,3702.AT1G45249.3,3702.AT1G72770.1,3702.AT2G38470.1,3702.AT2G39660.1,3702.AT3G06110.3,3702.AT3G11410.1,3702.AT3G45640.1,3702.AT4G26080.1,3702.AT4G33950.1,3702.AT4G35310.1,3702.AT5G21326.1,3702.AT5G57050.1,3702.AT5G66210.1	CDPK1,RSL4,ABF2,HAB1,WRKY33,BIK1,MKP2,PP2CA,MPK3,ABI1,OST1,CPK5,CIPK26,ABI2,CPK28
GO:0043227	Membrane-bounded organelle	19	9634	0.32	0.0126	3702.AT1G18890.1,3702.AT1G27740.1,3702.AT1G45249.3,3702.AT1G72770.1,3702.AT2G38470.1,3702.AT2G39660.1,3702.AT3G06110.3,3702.AT3G11410.1,3702.AT3G45640.1,3702.AT4G26080.1,3702.AT4G33430.2,3702.AT4G33950.1,3702.AT4G35310.1,3702.AT4G39400.1,3702.AT5G21326.1,3702.AT5G46330.1,3702.AT5G47910.1,3702.AT5G57050.1,3702.AT5G66210.1	CDPK1,RSL4,ABF2,HAB1,WRKY33,BIK1,MKP2,PP2CA,MPK3,ABI1,BAK1,OST1,CPK5,BRI1,CIPK26,At5g46330,AaRbohD,ABI2,CPK28
GO:0043229	Intracellular organelle	19	9831	0.31	0.0147	3702.AT1G18890.1,3702.AT1G27740.1,3702.AT1G45249.3,3702.AT1G72770.1,3702.AT2G38470.1,3702.AT2G39660.1,3702.AT3G06110.3,3702.AT3G11410.1,3702.AT3G45640.1,3702.AT4G26080.1,3702.AT4G33430.2,3702.AT4G33950.1,3702.AT4G35310.1,3702.AT4G39400.1,3702.AT5G21326.1,3702.AT5G46330.1,3702.AT5G47910.1,3702.AT5G57050.1,3702.AT5G66210.1	CDPK1,RSL4,ABF2,HAB1,WRKY33,BIK1,MKP2,PP2CA,MPK3,ABI1,BAK1,OST1,CPK5,BRI1,CIPK26,At5g46330,AaRbohD,ABI2,CPK28
GO:0016021	Integral component of membrane	11	3505	0.52	0.0166	3702.AT1G09090.2,3702.AT1G12480.1,3702.AT1G19230.2,3702.AT1G64060.1,3702.AT4G33430.2,3702.AT4G39400.1,3702.AT5G20480.1,3702.AT5G46330.1,3702.AT5G47910.1,3702.AT5G51060.1,3702.AT5G60010.1	AaRbohB,OZS1,AaRbohE,AaRbohA,BAK1,BRI1,EFR,At5g46330,AaRbohD,AaRbohC,AaRbohJ
GO:0005737	Cytoplasm	16	7911	0.33	0.0397	3702.AT1G18890.1,3702.AT1G72770.1,3702.AT2G39660.1,3702.AT3G06110.3,3702.AT3G11410.1,3702.AT3G45640.1,3702.AT4G26080.1,3702.AT4G33430.2,3702.AT4G33950.1,3702.AT4G35310.1,3702.AT4G39400.1,3702.AT5G21326.1,3702.AT5G46330.1,3702.AT5G47910.1,3702.AT5G57050.1,3702.AT5G66210.1	CDPK1,HAB1,BIK1,MKP2,PP2CA,MPK3,ABI1,BAK1,OST1,CPK5,BRI1,CIPK26,At5g46330,AaRbohD,ABI2,CPK28
GO:0010008	Endosome membrane	3	185	1.23	0.0462	3702.AT4G33430.2,3702.AT4G39400.1,3702.AT5G46330.1	BAK1,BRI1,At5g46330

### Sheet: KEGG
Supplimentary file7(D): Gene ontology and KEGG functional prediction of AaRboh proteins
#term ID	term description	observed gene count	background gene count	strength	false discovery rate	matching proteins in your network (IDs)	matching proteins in your network (labels)
ath04016	MAPK signaling pathway - plant	14	134	2.04	1.16e-23	3702.AT1G09090.2,3702.AT1G19230.2,3702.AT1G64060.1,3702.AT1G72770.1,3702.AT2G38470.1,3702.AT3G06110.3,3702.AT3G11410.1,3702.AT3G45640.1,3702.AT4G26080.1,3702.AT4G33950.1,3702.AT5G46330.1,3702.AT5G47910.1,3702.AT5G51060.1,3702.AT5G57050.1	AaRbohB,AaRbohE,AaRbohA,HAB1,WRKY33,MKP2,PP2CA,MPK3,ABI1,OST1,At5g46330,AaRbohD,AaRbohC,ABI2
ath04626	Plant-pathogen interaction	12	196	1.81	1.55e-17	3702.AT1G09090.2,3702.AT1G18890.1,3702.AT1G19230.2,3702.AT1G64060.1,3702.AT2G38470.1,3702.AT3G45640.1,3702.AT4G35310.1,3702.AT5G20480.1,3702.AT5G46330.1,3702.AT5G47910.1,3702.AT5G51060.1,3702.AT5G66210.1	AaRbohB,CDPK1,AaRbohE,AaRbohA,WRKY33,MPK3,CPK5,EFR,At5g46330,AaRbohD,AaRbohC,CPK28
ath04075	Plant hormone signal transduction	7	286	1.41	3.67e-07	3702.AT1G45249.3,3702.AT1G72770.1,3702.AT3G11410.1,3702.AT4G26080.1,3702.AT4G33950.1,3702.AT4G39400.1,3702.AT5G57050.1	ABF2,HAB1,PP2CA,ABI1,OST1,BRI1,ABI2
